# A conserved structural logic underlies sensor–helper NLR communication in the NRC immune receptor network

**DOI:** 10.64898/2026.05.18.725810

**Authors:** AmirAli Toghani, Maián Garro, Raoul Frijters, Sophien Kamoun, Mauricio P. Contreras

**Author notes:** Authors contributed equally (AmirAli Toghani, Maián Garro).

## Abstract

NLR immune receptor networks consist of expanded disease resistance proteins (sensor NLRs) that signal via core executors of immunity known as helper NLRs. Although some sensor NLRs are thought to activate their cognate helpers via an activation-and-release mechanism, the structural basis of sensor-helper communication remains poorly understood. Here, we identify and validate sensor-helper NLR interfaces that are critical for immune activation in the NRC network of coiled-coil NLR immune receptors. Using AlphaFold 3 we predicted a high confidence model between the virus resistance protein Rx and its helper NLR NRC2. We validated the interfaces by loss and gain-of-function mutagenesis, including reconstituting a critical salt bridge through reciprocal mutations. We showed that these interfaces are conserved across the NRC network of asterid plants despite over 120 million years of divergence and validated the sensor-NRC interfaces within the common lettuce network. Structure-guided bioengineering of a lettuce sensor NLR enabled expansion of its NRC helper compatibility profile. These results are consistent with the activation-and-release model and point to bioengineering sensor-helper specificity in economically important crop species.
