## Supplementary material for "A conserved structural logic underlies sensor–helper NLR communication in the NRC immune receptor network": Data S1

### Sheet: Sheet1
ID	ID	Class	Sequence	NB-ARC sequence	Order	Species
Lactuca_sativa_Helixer_NC_056630.2_002655.1_CNL	Ls2655	NRC-S	MANTGLELLMESLKQLIYCDHNPSINENPFVQDKRSQIQSLYEELESLRNFVIDMEVTKEPLEIEKARNLKRRLKDVVDDAEDIVDLFLTSAIIRNNASMTICVADNCDLSPNLDSAIQEIKSIKREIMDTKMQSHPTQGLHPASARTSPTRNSSSEVLKEEIIVGLEDDSMVLLDRLTGNRKQLDVLSIVGMGGLGKTTLATKVFNHRYIVYHFHVRAWVTVSQAYDKKDLLISLLTSIGKLEPEDLDKLKDHKISELLYKSLKGKRYLIVIDDVWSAKAWDDLKLYFPNDNTGSRILLTTRLSEIAFYAKPDGFTHHLQFLTEEESWELLCKKVFLEEGCPERLIKSGIKIAKKCQGLPLAVVVIAGLLVKGEKSVDLWEKVAESVTSYIVGDPNGY…	PTRNSSSEVLKEEIIVGLEDDSMVLLDRLTGNRKQLDVLSIVGMGGLGKTTLATKVFNHRYIVYHFHVRAWVTVSQAYDKKDLLISLLTSIGKLEPEDLDKLKDHKISELLYKSLKGKRYLIVIDDVWSAKAWDDLKLYFPNDNTGSRILLTTRLSEIAFYAKPDGFTHHLQFLTEEESWELLCKKVFLEEGCPERLIKSGIKIAKKCQGLPLAVVVIAGLLVKGEKSVDLWEKVAESVTSYIVGDPNGYLDTLALSYDHLPRHLRDCFLYVGGFPEDYKIPVRRLIWLWVAEGFIHEDSPKLMEEVAEDYLMDLIDRSLLIVAKRRSNGGVKACRIHDLLRELCLKKATEENFF	Asterales	Lactuca sativa
Lactuca_sativa_Helixer_NC_056630.2_002654.1_CNL	Ls2654	NRC-H	MADAAVEFLLGNLKQLLVYNANLISSVKDQVDSLCNDLRLLAAFVKETTESRSKHAIVKELVRRIRIEVYKAEDIVDMYVFHASIQKSRSSFERAIHFTDYPLKLRTVGKEIEDIRRRVKEIYDNKLFANEVFRKTESFTRSPPSVEEENVVGFEKEAENVVGFLKAETEELEVISVVGMGGLGKTTLVKKVFNDSSIQYEFFIRSWVYVSQVYSRREVFSKILYDVTRENKDTSKWSVDTIAEELHRQLKDGRYLIVLDDVWTKTAWNDLKMVFPNTKNGSRILLTSRNKDVALHANTNLPPYQLRFLTDEESWELLEKKVFPKGSRCSSELEILGKEIAKKCYGLPLALVVIAGILRKKDKTRGWWEKVKEKVGTYVAMESEQCMDVLALSYNHLPY…	VFRKTESFTRSPPSVEEENVVGFEKEAENVVGFLKAETEELEVISVVGMGGLGKTTLVKKVFNDSSIQYEFFIRSWVYVSQVYSRREVFSKILYDVTRENKDTSKWSVDTIAEELHRQLKDGRYLIVLDDVWTKTAWNDLKMVFPNTKNGSRILLTSRNKDVALHANTNLPPYQLRFLTDEESWELLEKKVFPKGSRCSSELEILGKEIAKKCYGLPLALVVIAGILRKKDKTRGWWEKVKEKVGTYVAMESEQCMDVLALSYNHLPYDLKACFLYFGVFPEDFEIPVWKLIHIWVAEGFIQRIGDASPEEMAEENLQDLVDRNLVLVEKRKADGGMKTCRIHDMLHDMCIRQAEEENFF	Asterales	Lactuca sativa
Lactuca_sativa_Helixer_NC_056630.2_001738.1_CNL	Ls1738	NRC-S	MAYAHVQMFMEKLKQLIYSNDIPVINNPSIICERPQFQLLYEELGSMIQIFFNHEDQDLHNFEEVRKLKKRFKAAAEEAEDIVDIFISSVHVRNNGYFTISDVFQTSLNLEDVMRSIKSIKVEFMTTRIDNMKIDSSRRTESAAGTSNPTNSLGSKKVLEEMVVGLGGDVVQMQSAGTSRSRSALGSKKAVEGMVVGINGDAEIIRDKLVEDGKHLDVVSIVGMGGIGKSTLANKVFIDPYVVYHFHVRGWVTVSQTYDKRDLLIQVLSSIDDQLELEKATDSQLHKMLHRSLYHQRYLIVIDDIWSTEAWDKMKLFFPDHNNGSRILLTSRLNEVASHAKSHGLIHHLQHLTDEESWKLLCQKVFQGDECPKWLVDPGKQIAKNCHGLPLSVVVMAGV…	KAVEGMVVGINGDAEIIRDKLVEDGKHLDVVSIVGMGGIGKSTLANKVFIDPYVVYHFHVRGWVTVSQTYDKRDLLIQVLSSIDDQLELEKATDSQLHKMLHRSLYHQRYLIVIDDIWSTEAWDKMKLFFPDHNNGSRILLTSRLNEVASHAKSHGLIHHLQHLTDEESWKLLCQKVFQGDECPKWLVDPGKQIAKNCHGLPLSVVVMAGVLAKETRTKDLWLKISCRFHSYIASDEKGCLETIALSYDHLPLHLRDCFLYLGGFPEDYKIYSPWLLWVWMAEGFIQEDGSRSLEEIANGYLMDLVDRNLLIVEELYILGGVSVCKVHDLVRQVCVEKGKEERFF	Asterales	Lactuca sativa
Lactuca_sativa_Helixer_NC_056630.2_000504.1_NL	Ls0504	NRC-S	MADRGLIPLIKKLKNSNRRARNDFLYVDRVHWQKKMRVYLDHLVNHLKKMMLGYENVEVKGMINKMEVLARGLFDSHDGFEKSWMDTILEITEELCNIRYGSNVEGEEIVGFDDDVETLLDQLTQTSIKRFQVISIVGMAGIGKTTLARKLHNDPLIEYHFDIRAWTCVSQIYVKRDLLLGILTSFIYDLTEEIHKMSDEQLGEKLYRLLKGRRYLVVLDDIWDFKAWNDLQIYFPDDKVGSRVVFTSRDIDISLHVGAARASHVLRLRTTDESWDIFQMNVFRSGICPSYLEPTGREIVRKCEGLPLAIVIASGLVKNQSSYKPSWWKQIALSLRSFMDRDPRQYMDTLSLSYNHLPPHLRWCFLFVGVFPEDYEIPVTKLIWLWIAQGFIHDQGGSR…	RYGSNVEGEEIVGFDDDVETLLDQLTQTSIKRFQVISIVGMAGIGKTTLARKLHNDPLIEYHFDIRAWTCVSQIYVKRDLLLGILTSFIYDLTEEIHKMSDEQLGEKLYRLLKGRRYLVVLDDIWDFKAWNDLQIYFPDDKVGSRVVFTSRDIDISLHVGAARASHVLRLRTTDESWDIFQMNVFRSGICPSYLEPTGREIVRKCEGLPLAIVIASGLVKNQSSYKPSWWKQIALSLRSFMDRDPRQYMDTLSLSYNHLPPHLRWCFLFVGVFPEDYEIPVTKLIWLWIAQGFIHDQGGSRILEDVAKDFMMDLIRRSLLMIAKKRDDGQIKACRIHDLLRELCLRKAKEETFS	Asterales	Lactuca sativa
Lactuca_sativa_Helixer_NC_056625.2_001598.1_CNL	Ls1598	NRC-H	MADAVVEFLLENLKQLLLYNSDLIYGVKGQVDSLYRELSLMNAFLKDAKEKRNEYEYVRELVRQIRDVAYEAEDIIDTFVVNSAMQKERSTFSRIVHVFDYPTKLRSVAKDIESIKTKVKEIYDNKMFGIEALYTVESSNRASSSSQRRKPMVEEDNVVGFDEEAKELVSRLTNISELLEVVSIVGMGGLGKTTLAKKVFCDPAIEFHFFVRSWVYVSQEYNRKELLLAILTSVVDYPSEQMYKLNEEMLVEEIYKHLNGRRYLVVLDDVWTPDAWNDLKMAFPNQNCGSRILLTSRNTDVALIANPDSLPHHLKFLNDDESWELLSTKVFRRGSCPFELVELGATIARKCYGLPLAIVVVAGLLLKKDKTRDLWKKVAESVSSYVARDPKQCMDVLAL…	ESSNRASSSSQRRKPMVEEDNVVGFDEEAKELVSRLTNISELLEVVSIVGMGGLGKTTLAKKVFCDPAIEFHFFVRSWVYVSQEYNRKELLLAILTSVVDYPSEQMYKLNEEMLVEEIYKHLNGRRYLVVLDDVWTPDAWNDLKMAFPNQNCGSRILLTSRNTDVALIANPDSLPHHLKFLNDDESWELLSTKVFRRGSCPFELVELGATIARKCYGLPLAIVVVAGLLLKKDKTRDLWKKVAESVSSYVARDPKQCMDVLALSYKHLPDHLKVCFIYFGAFPEDYPIPVWKLLNLWVAEGFIQQKGQDCLEDLAEDYLEDLVERNLILVAKRRSNGRIKTCRVHDMLRDLCLKEASEEKFL	Asterales	Lactuca sativa
Garryales_Eucommia_ulmoides_Helixer_CM028333.1_000297.1_CNL	Eu0297	NRC-S	MASTISVVDFLLEDLEELLFTHNSNLIPDEKPQIETLHQDIQFIRSFLVDSGVDNEYHINELKRSIHKATSEALDHLDSFLVNITAQNLLIKSLIQDIKLIKDSVMETYHKKPNNNNGAEPRTGLIHATKRFLRVSSGMADNEETVVGFDEEIETVRERLVGVRKTLEVIPIVGMAGIGKTTLAAKVFNDPYVKYRFYIRGWTTVSQVYQERDLLLRILTSFVEYTDEEINEMTDQKVRESLYRNLKGRRYLLVIDDIWDVEAWHALKDCCPKDNNGSRILITTRLKTLALFINPDGVPHCVRLLSRDKSWDLLEQKVFGKGSSCPTDLIEIGKNIAKKCGGLPLAIATVGGLLTKRERTQESWEQIAGKMSTYIAGEGNQFMNILALSYKHLPSHLKP…	IHATKRFLRVSSGMADNEETVVGFDEEIETVRERLVGVRKTLEVIPIVGMAGIGKTTLAAKVFNDPYVKYRFYIRGWTTVSQVYQERDLLLRILTSFVEYTDEEINEMTDQKVRESLYRNLKGRRYLLVIDDIWDVEAWHALKDCCPKDNNGSRILITTRLKTLALFINPDGVPHCVRLLSRDKSWDLLEQKVFGKGSSCPTDLIEIGKNIAKKCGGLPLAIATVGGLLTKRERTQESWEQIAGKMSTYIAGEGNQFMNILALSYKHLPSHLKPCFLYFGLFSKRYEIPAWRLMWLWIAEGFVKPDGERSLEAIAEDYLIELTNRNLVAVTKQSSTCGIKACRIHDMLWDLCLIKATENNFF	Garryales	Eucommia ulmoides
Garryales_Eucommia_ulmoides_Helixer_CM028333.1_000291.1_NL	Eu0291	NRC-S	MEVHENQNHESGALQFEDLKFSSRSSSRANASLVEDTGVILGFDDEALAIIERLTASERRRRLDVVSIVGMAGLGKTTLAKKVYNNALIVYHFYVQAWVYVSQSYRVGDLLSGILDSIRTPTNSIDQFHPETSDEKLGKQVYRRLKGKRYLIVLNDVWSIKAWTDMRQYFPNDNNGSKIMLISRITDVTLHAKSSYGSPHFLRFLIGAESWDLLRLRLFPIPGENCPRELMEIGAKIAERCLGLPLAIVVIAGVLTKTKTEDSWKRIATSFSSYIASDPGSYMHILALSYNYLPRHLKLCFLYLGAFPSDYEITAQRLIWLWVAKGWVYLPVVGGGGGGGGGETLEEVADEHLIDLVDINLVLVSKRRPDGGIKSCCVHDLMSDLCLTKAKEVKFMNHI…	SSSRANASLVEDTGVILGFDDEALAIIERLTASERRRRLDVVSIVGMAGLGKTTLAKKVYNNALIVYHFYVQAWVYVSQSYRVGDLLSGILDSIRTPTNSIDQFHPETSDEKLGKQVYRRLKGKRYLIVLNDVWSIKAWTDMRQYFPNDNNGSKIMLISRITDVTLHAKSSYGSPHFLRFLIGAESWDLLRLRLFPIPGENCPRELMEIGAKIAERCLGLPLAIVVIAGVLTKTKTEDSWKRIATSFSSYIASDPGSYMHILALSYNYLPRHLKLCFLYLGAFPSDYEITAQRLIWLWVAKGWVYLPVVGGGGGGGGGETLEEVADEHLIDLVDINLVLVSKRRPDGGIKSCCVHDLMSDLCLTKAKEVKFM	Garryales	Eucommia ulmoides
Garryales_Eucommia_ulmoides_Helixer_CM028333.1_000290.1_CNL	Eu0290	NRC-H	MADAVVEFLLENLKHLLLNNINLVSKVKDQVESLYRELSLMKAFLIDSKEKRNEYEYVRELVRQIRDVAYEAEDIIDTFVVNATMQKQRNPVSRFIHVFDHTTMLRNVAKQIESIRTKIKEIYDKKMFGIVARQGGEPLNKGKEKKRAPVVEEDNVVGFDEEAQTVITRLTKGTERLEVVSIVGMGGLGKTTLGKKLYVDTSVEYHFYIRVWIYVSQEYSRREVFLHVLDSLSLTTDQMYKMNDERLAEELCGHLRGGRYLIVIDDVWTKEAWNELKMAFPDTGCGSRILLTTRHTDVAVHANPYSPPHHLRFLTDSESWELLCKKVFRKENCPLELEDLGKQIARKCYGLPLAIVVVAGLLLKKEKLRDWWRKVAESVSAYVARDPAQCMNVLALSYN…	NKGKEKKRAPVVEEDNVVGFDEEAQTVITRLTKGTERLEVVSIVGMGGLGKTTLGKKLYVDTSVEYHFYIRVWIYVSQEYSRREVFLHVLDSLSLTTDQMYKMNDERLAEELCGHLRGGRYLIVIDDVWTKEAWNELKMAFPDTGCGSRILLTTRHTDVAVHANPYSPPHHLRFLTDSESWELLCKKVFRKENCPLELEDLGKQIARKCYGLPLAIVVVAGLLLKKEKLRDWWRKVAESVSAYVARDPAQCMNVLALSYNHLPDHLKVCFIYFGIFPEDFEIPVQKLIRLWVAEGFVPQTGRECMEDIAEEYLEDLVDRNLILVAKKRLNGRIKSCRIHDMLRDLCLREAEDEKFL	Garryales	Eucommia ulmoides
Ericales_Actinidia_deliciosa_Helixer_CM044649.1_001062.1_CNL	Ad1062	NRC-H	MADAAVEFLLLNLKQLLVYNADLISGVKEQVEALYNELIMLKAFLKDSTEKRSEYEIVKALVRQIRVVVYEAEDVIDTFVAETALQRARSALSKAFHGIDYPAKLRSVAKEIQSIRKKVAEIKQSFGFGVFNHLGEPSSRVLPNKKEENVVGFDKEAEMLVGLLNGGRKELEVVSVIGMGGLGKTTLARKVFTDPAIEHEFYIRAWICVSQVYNRKDVFLDILSSLDQLTNEMFRWSDERLAEVLRRHLQSGRHLIVIDDVWTNDAWDDLKIAFPENNDRSKILLTSRNREVAIHAYPDRPPHNLRFLTDDESWELLEKKVFRKENCPSELVDLGKKIAKECGGLPLAIVVIAGLLMKKDKTCEWWEKVAESVSSYVVRDPKQCMDIIALSYIHLPYHL…	PSSRVLPNKKEENVVGFDKEAEMLVGLLNGGRKELEVVSVIGMGGLGKTTLARKVFTDPAIEHEFYIRAWICVSQVYNRKDVFLDILSSLDQLTNEMFRWSDERLAEVLRRHLQSGRHLIVIDDVWTNDAWDDLKIAFPENNDRSKILLTSRNREVAIHAYPDRPPHNLRFLTDDESWELLEKKVFRKENCPSELVDLGKKIAKECGGLPLAIVVIAGLLMKKDKTCEWWEKVAESVSSYVVRDPKQCMDIIALSYIHLPYHLKACFLYFGVFPKGYEIPVWKLIQLWVAEGFIQQVGEISLEDTAEEQLEDLVDRNLVLVEKRRSNGGIKTCRVHDTLHDLCLKEAKEENFL	Ericales	Actinidia deliciosa
Ericales_Actinidia_deliciosa_Helixer_CM044647.1_000698.1_CNL	Ad0698	NRC-S	MAETAFDCILENLKQSINGNADLIPNEKDQIRSLCEELGFLRTFLKDWEGKHYEHQAANHLVKHIIDVANKAEDTIELYITKKDKKQEMILIGEDTATDEKIGHVHDPSLDLAKMREKKDEGIDMTKKMDQVFDPSLNLGSINERIEVIKRAVLNFHDKEKTKTKREKQPKDIGVAKKIGQGFFSCLNLGSTRKECEAIKTVEKQIDDIKDIQVEDYSNEDSSRANAVEEEEVVVGFDNAAAMRRYGENSNRPLTRIVGEEDVMVGFEEEAMMIKEKLTGGRNQLEIISIVGMPGLGKTTLAKKVYSDPLIIYHFYTRAWISISQEYRKQDLLRSLLSSVSKHTNDIYKVRDDKLGEELRKRLKGKKYLIVMDDIWDIKAWVHLKSSFPNDNNGSRILF…	SNRPLTRIVGEEDVMVGFEEEAMMIKEKLTGGRNQLEIISIVGMPGLGKTTLAKKVYSDPLIIYHFYTRAWISISQEYRKQDLLRSLLSSVSKHTNDIYKVRDDKLGEELRKRLKGKKYLIVMDDIWDIKAWVHLKSSFPNDNNGSRILFTSRLADVVLQAKPNNPPLYLRFLSEGESWDLFQQKAFRRKPCPPEFIDIGKKIAKICRGLPLTIVVAAGILANKEKMEDQWKQIGNSLASSIFGDPHLCTETLALSYNHLPQYLKPCFLYFGAFPEDYEIPAQTLIWLWVAEGFIRKTGEKFLEDVAEEYLMNLIGRSLVTVSKRRSDGAIKSCRMHDLLRDFCLQKAEEEYFL	Ericales	Actinidia deliciosa
Dipsacales_Sambucus_nigra_Helixer_OX422219.1_001521.1_CNL	Sn1521	NRC-H	MTDAGVEFLLENLKQLLVYNVHLISDAKEQVGLLCDDLRGLAAYVKDMTEKRSKYATVKELLRRIRVVVYEAEDVIDTYVVCTAVHKARSTLEKTFRGIDHPLKIRDVAKRIQSIREKVKGITDNKLYGFEALQIEESLSESGSSRIKLPIDVEEDNVVGLDVEAGNLVSQLLAPADELNVISVVGMGGLGKTTLVKKVFNDPSIKYEYFRAWVSVSEKYSIKNVFLGILNGVSQVTSDMYNMTEEMLCNELRKHLESGKYLIVLDDVWEKDAWDSIKMAIPKTNNEIRVILTTRITEVGEHANPDIEPYKLRFLTDDESWELLRMKAFRKRSCPMDLEVVGKEIARQCFGLPLAIVVIAGILRNQEKTSAFGIWEKVAKRVSSYIAMKPEECNDVLAL…	ESGSSRIKLPIDVEEDNVVGLDVEAGNLVSQLLAPADELNVISVVGMGGLGKTTLVKKVFNDPSIKYEYFRAWVSVSEKYSIKNVFLGILNGVSQVTSDMYNMTEEMLCNELRKHLESGKYLIVLDDVWEKDAWDSIKMAIPKTNNEIRVILTTRITEVGEHANPDIEPYKLRFLTDDESWELLRMKAFRKRSCPMDLEVVGKEIARQCFGLPLAIVVIAGILRNQEKTSAFGIWEKVAKRVSSYIAMKPEECNDVLALSYEHLPYDLKSCFLYFGVFPEDFEIPVWKLIHIWVAEGFIQPVADVCLEDIAEGKLLDLVDRNLVLVEKRRSNGGIKTCRVHDLLRELCAKEAEEELFF	Dipsacales	Sambucus nigra
Dipsacales_Sambucus_nigra_Helixer_OX422219.1_001520.1_CNL	Sn1520	NRC-S	MAALNLVSENLNRLRNELIFDDKERNQMDFLYEELAILINFIKDEHETGNNNLVSQIVEVAYEAENIVDSFVLNKNRSKSDAVLNSSLNLGDIIAKMKSLNHKFHGIYNQNRNHVISRPRPNSSGLQSKGDIIVGLDEKTYKIKARLVRGGKQLDVIPIVGMAGLGKTTLATKAYNDHWSTHYFEIRMWITVSQSYKTRDLILGLLESASIPVSHQMTEQKLCEELRKRLTQRRYLVVIDDIWDINAWNYLKRWLPNDHNESRILLTSRCTDVVLQATREGDPLPMEFLTEDQSWDLLQKKVFGKDSCPQNLIEIGKEIARKCEGLPLAVVVIAGILATTEMSLQRWEEVAQSLKSYMRTDQKQYMETLALSYNHLPGHLKLCFLSLGAFQEDAEIPVR…	SRPRPNSSGLQSKGDIIVGLDEKTYKIKARLVRGGKQLDVIPIVGMAGLGKTTLATKAYNDHWSTHYFEIRMWITVSQSYKTRDLILGLLESASIPVSHQMTEQKLCEELRKRLTQRRYLVVIDDIWDINAWNYLKRWLPNDHNESRILLTSRCTDVVLQATREGDPLPMEFLTEDQSWDLLQKKVFGKDSCPQNLIEIGKEIARKCEGLPLAVVVIAGILATTEMSLQRWEEVAQSLKSYMRTDQKQYMETLALSYNHLPGHLKLCFLSLGAFQEDAEIPVRKLMLLWMAERFIHQEGQKGLEELAEESLMDLIHRNLLIVVKKKYDGGIKTCRLHDLLRDLSLEKAKESRFI	Dipsacales	Sambucus nigra
Dipsacales_Sambucus_nigra_Helixer_OX422214.1_000064.1_CNL	Sn0064	NRC-S	MTDSSVDFVLENLSELINCNSPLILVDKDRTQVELLYEELLFLRTFLKDSEKSRNEHAKVRNLVSRIGDVAYEAEDIVDSFVLNNVMHENWNMGHKSDVLFDCSLKLDDLMEKIKSTKAEVMEFYEEKIDGITVVQSVEYSDESSSFSANSTVTDDLIVGLDDETLTIVERFVEDEKQLDVVSIVGMGGLGKTTLARKVYNHRLVEYRFPIRPWICVSQSYRKRDLIVGILNYFSFPTDELRKMSDQRLCEELYRSLQGKRYLIVIDDIWDIEAWDYLQKFLPNDNNGSRVMLTSRLTDVVWLAKPGSSPHFMRFLTEDESWDLLKQKAFGKDSCPEGLIEIGKAIAKKCQGLPLAVIVIGGLLAKTNLSQQWWKEVAQSVSSYITTDPEQYMQTLALS…	SSFSANSTVTDDLIVGLDDETLTIVERFVEDEKQLDVVSIVGMGGLGKTTLARKVYNHRLVEYRFPIRPWICVSQSYRKRDLIVGILNYFSFPTDELRKMSDQRLCEELYRSLQGKRYLIVIDDIWDIEAWDYLQKFLPNDNNGSRVMLTSRLTDVVWLAKPGSSPHFMRFLTEDESWDLLKQKAFGKDSCPEGLIEIGKAIAKKCQGLPLAVIVIGGLLAKTNLSQQWWKEVAQSVSSYITTDPEQYMQTLALSYNHMPPQLKACFLYLGAFPEDYEIPVRKLMLLWIAEGFITRKGPKRIEEVAEESLMNLVSRNLLMVSQRRSDGGVKACRVHDLLHDLSLRKGNEEKFI	Dipsacales	Sambucus nigra
Dipsacales_Sambucus_nigra_Helixer_OX422214.1_000063.1_CNL	Sn0063	NRC-H	MADAAVEFLLANLTQLVLYNADLISGVKDHVDSLSKHLRLLGAFLKDASEKRSKYELVKELVRQIRDEVYEAEDIIETFVVQAAVHKARNRIQKIYHIFDYPAKLRSVAKSIESMEEKVKDIYEKKKFGFEFLQDGMPSDRGLLEKRPPVVEEVNVVGFDKEAKMLVDQLTAPEDELKVISVVGMGGLGKTTLAKKVFNDPLVQSEFINRAWVYVSQEFSRREVFLGILNSVTRVTSDMYSMSEEMLADELRRHLQSARYLIVVDDVWTKEAWNGIKLAFPNINNKSRVMLTSRHKHVAVHADPDSPPHKLRFLTEDESWELLRTKVFRKRICPSELEVLGREISKKCYGLPLAIVVIAGILLKMERTSSCWESVAESVSSYIDMNPEECMDVLALSYN…	RGLLEKRPPVVEEVNVVGFDKEAKMLVDQLTAPEDELKVISVVGMGGLGKTTLAKKVFNDPLVQSEFINRAWVYVSQEFSRREVFLGILNSVTRVTSDMYSMSEEMLADELRRHLQSARYLIVVDDVWTKEAWNGIKLAFPNINNKSRVMLTSRHKHVAVHADPDSPPHKLRFLTEDESWELLRTKVFRKRICPSELEVLGREISKKCYGLPLAIVVIAGILLKMERTSSCWESVAESVSSYIDMNPEECMDVLALSYNHLPYDLKACFLYFGVFPEDFEIPVRKLIHIWIAEGFIQSVKDISLEDIAEYKLLDLVDRNLVLVEKRRSNGRIKTCRIHDMLHDLCVKRGEEEIFL	Dipsacales	Sambucus nigra
Caryophyllales_Beta_vulgaris_subsp._vulgaris_XP_048500768.1_NL	Bv0768	NRC-S	MEAEETVMGEFDEADTFHHLEALMVGLMFQITCDDMFVCKEEDVENIVVPFMKNGGLLVIFLAATKKWYAKHDKKGLVLSQVTKLLWKANNSLSYLDRERVSDWHGRREEFEREWGEKSLEVCSFIMQIDHLIKQEAKEVFQLPKSQLSSTLMSHQILGVFVDFLRSFFDELLRSKINVSEEMFSFAVFKVALVKKKIESLSLEIERVEEVREGLCFLLTFLGDEPLQHNKFEKVKELWVDIEVLANEAGEICYMIFIDKTDGDVNRALSDLLRKIDLTHEDIKDYMNNFRPEISKVLRTDDFVMGFASSILEHIQELLEYKTELIHPLKNEIEMLVKELVSLESFVLKIKKRLAKNEEDWRDLTSRVLDIIDITEYVISCFEVQGSPMWYYQIRILHI…	EKSDEKLSQVDSSVRTKVMVDCVYETTIKDHLIGGERKLELISIVGMPGLGKTTLAKKLFNDPVVLKKFYPCGWCKVSRGYNHKILLRDILNSINRLDNEVKEMNEGQLADTLYKNLKGSRYLIVLDDIWNTDPWDDCQMCFPDDGFGSRIIFTSRMEDIQLQGKPLHTPYKLPFLSPDDSWYLLKHNVFQDGEFHDDFEEVGKIIAERCQGLPLAVNLIAGHLRAKERKVSLWEEVSTSYSAYIGDDQNMGDKLLEHIYKHLPDSLKPCMMYCAGFPEKNEIKVQKVMRLWIAEGFIQKTSKHASLEKVAEIRLADLINRSLVIAVDRSANGRIKTCILHTWLHDFFLRKA	Caryophyllales	Beta vulgaris
Caryophyllales_Beta_vulgaris_Helixer_NC_079206.1_002538.1_CNL	Bv2538	NRC-H	MASAAVDFLIQNILQLIAHKVELIIRVKGDIETLRKDLDMFKAFLKDCNKSENKTESIKELIKQIRDVTYKAEDAVESYVSRAAIQHETFAKRLLGAIIHLPKLATIGEEIASISDDVKKVHGLFEVAFRSLSLQDTESSHRRPKEKKLPVVEKDDVVGFDVEAQNVIKLLNEGSEDLKIVTIVGMPGLGKTTLANKIYTDRKLEFDFMVRSWVYVSKKYTRKEVFLNILRDISGGTLSQQMHELDADDLAKEVRCKLEKHTKFFVVMDDVWTPEAWTDLSVAFPKHSGGRILLTSRHNEVAERAQIIGLYKLRFLTNDECLELLTRKVFRKEACPQTFKTVAQEIAVKCDGLPLAVVIIAGILLKKTSDLSWWTKIANKVSQYVTRDQEQCKQVVRLS…	DTESSHRRPKEKKLPVVEKDDVVGFDVEAQNVIKLLNEGSEDLKIVTIVGMPGLGKTTLANKIYTDRKLEFDFMVRSWVYVSKKYTRKEVFLNILRDISGGTLSQQMHELDADDLAKEVRCKLEKHTKFFVVMDDVWTPEAWTDLSVAFPKHSGGRILLTSRHNEVAERAQIIGLYKLRFLTNDECLELLTRKVFRKEACPQTFKTVAQEIAVKCDGLPLAVVIIAGILLKKTSDLSWWTKIANKVSQYVTRDQEQCKQVVRLSYDNLPDHLKVCFLYFGVFPENFEIPARKVILLWIAEGFIEYKNRESLEETAADYLEELVDKNLVLAPKRTHDGRIKMCRIHDMMHDLCKQEAEEENLF	Caryophyllales	Beta vulgaris
ZAR1	AtZAR1	Other	MVDAVVTVFLEKTLNILEEKGRTVSDYRKQLEDLQSELKYMQSFLKDAERQKRTNETLRTLVADLRELVYEAEDILVDCQLADGDDGNEQRSSNAWLSRLHPARVPLQYKKSKRLQEINERITKIKSQVEPYFEFITPSNVGRDNGTDRWSSPVYDHTQVVGLEGDKRKIKEWLFRSNDSQLLIMAFVGMGGLGKTTIAQEVFNDKEIEHRFERRIWVSVSQTFTEEQIMRSILRNLGDASVGDDIGTLLRKIQQYLLGKRYLIVMDDVWDKNLSWWDKIYQGLPRGQGGSVIVTTRSESVAKRVQARDDKTHRPELLSPDNSWLLFCNVAFAANDGTCERPELEDVGKEIVTKCKGLPLTIKAVGGLLLCKDHVYHEWRRIAEHFQDELRGNTSETDN…	RWSSPVYDHTQVVGLEGDKRKIKEWLFRSNDSQLLIMAFVGMGGLGKTTIAQEVFNDKEIEHRFERRIWVSVSQTFTEEQIMRSILRNLGDASVGDDIGTLLRKIQQYLLGKRYLIVMDDVWDKNLSWWDKIYQGLPRGQGGSVIVTTRSESVAKRVQARDDKTHRPELLSPDNSWLLFCNVAFAANDGTCERPELEDVGKEIVTKCKGLPLTIKAVGGLLLCKDHVYHEWRRIAEHFQDELRGNTSETDNVMSSLQLSYDELPSHLKSCILTLSLYPEDCVIPKQQLVHGWIGEGFVMWRNGRSATESGEDCFSGLTNRCLIEVVDKTYSGTIITCKIHDMVRDLVIDIAKKDSFS	Brassicales	Arabidopsis thaliana
Rx	Rx	NRC-S	MAYAAVTSLMRTIHQSMELTGCDLQPFYEKLKSLRAILEKSCNIMGDHEGLTILEVEIVEVAYTTEDMVDSESRNVFLAQNLEERSRAMWEIFFVLEQALECIDSTVKQWMATSDSMKDLKPQTSSLVSLPEHDVEQPENIMVGRENEFEMMLDQLARGGRELEVVSIVGMGGIGKTTLATKLYSDPCIMSRFDIRAKATVSQEYCVRNVLLGLLSLTSDEPDDQLADRLQKHLKGRRYLVVIDDIWTTEAWDDIKLCFPDCYNGSRILLTTRNVEVAEYASSGKPPHHMRLMNFDESWNLLHKKIFEKEGSYSPEFENIGKQIALKCGGLPLAITVIAGLLSKMGQRLDEWQRIGENVSSVVSTDPEAQCMRVLALSYHHLPSHLKPCFLYFAIFTED…	TSSLVSLPEHDVEQPENIMVGRENEFEMMLDQLARGGRELEVVSIVGMGGIGKTTLATKLYSDPCIMSRFDIRAKATVSQEYCVRNVLLGLLSLTSDEPDDQLADRLQKHLKGRRYLVVIDDIWTTEAWDDIKLCFPDCYNGSRILLTTRNVEVAEYASSGKPPHHMRLMNFDESWNLLHKKIFEKEGSYSPEFENIGKQIALKCGGLPLAITVIAGLLSKMGQRLDEWQRIGENVSSVVSTDPEAQCMRVLALSYHHLPSHLKPCFLYFAIFTEDEQISVNELVELWPVEGFLNEEEGKSIEEVATTCINELIDRSLIFIHNFSFRGTIESCGMHDVTRELCLREARNMNFV	Solanales	Solanum tuberosum
NbNRC4c	NbNRC4c	NRC-H	MADAVVNFLVENLLQLLTDNVKLIGSAKGELENLLKEVQHLKGFLDDAAKLPSDSEQWKVLVEEIQKTVHTAEDAVDKFVVQAKLHKEKNKMARILDVGHLATVRNLAAEVKGIHDQVKELRLNNQALQARPTLELPKKGSSETTQQGPALEDDEVVGFDEEANKVINRLVKESKDLDIIPVVGMPGLGKTTLARKIYKDPKLSYEFFGVHWVYVGQSYKIKDVFLNILKFFTRRTEDYQHEDVDALAKVIAGFINKGGRCLICLDDVWETKVIDYVKTIFPENEKGHRVMMTTRNKVLATYANSDPHDLKFLTPKESFELLVKRVFGKKPCPKDLVGHGESIAGKCGGVPLAVVVIAGALRGRPNTSDWIRVERNVVQHLYTNSEESCLKFVEMSYDH…	KGSSETTQQGPALEDDEVVGFDEEANKVINRLVKESKDLDIIPVVGMPGLGKTTLARKIYKDPKLSYEFFGVHWVYVGQSYKIKDVFLNILKFFTRRTEDYQHEDVDALAKVIAGFINKGGRCLICLDDVWETKVIDYVKTIFPENEKGHRVMMTTRNKVLATYANSDPHDLKFLTPKESFELLVKRVFGKKPCPKDLVGHGESIAGKCGGVPLAVVVIAGALRGRPNTSDWIRVERNVVQHLYTNSEESCLKFVEMSYDHLPQEVQTCFLYCGVFPRGFDIPSWKVIRLWIAEGLIKPQESYTLEEIAEFYLNDLVNRNLVILQQKRSDGQIKTCRLHDMLHQFCKKEASNKWLF	Solanales	Nicotiana benthamiana
NbNRC3	NbNRC3	NRC-H	MADVAADVAVKFLVENLMQLLIDNADLIIGIKGEVENLLQDLNDFNAFLKQAAKSRRDNEVLKSLVKKIRKVVNDAEDSIDKFVIEAKRHDDKNKFAQWFHLTHVARAKGVADEIKTIRERVKEIRQNDAYGLQAITSYDNFNQGAQERKVPVVEEDDVVGFDDEAKTVIDRLIGGSDYVVPVVGMPGLGKTTLAYKIFKDSTVEYEFFNRIWVYVSQSFNRREIFLNIISKFTRNTKQYHDTPEEELANEIKELLGKGGKYLVVLDDVWTREAWDRIKIAFPNNNKRNRVLMTTRQNNVAKSCNDKPHDLKFLTENESWELLEKRVFHKEKCPFELELPGKSIAKKCRGLPLAIVVIAGALIGKGKTTREWELVADSVGEHLINRDPENCKKLVQMSY…	TSYDNFNQGAQERKVPVVEEDDVVGFDDEAKTVIDRLIGGSDYVVPVVGMPGLGKTTLAYKIFKDSTVEYEFFNRIWVYVSQSFNRREIFLNIISKFTRNTKQYHDTPEEELANEIKELLGKGGKYLVVLDDVWTREAWDRIKIAFPNNNKRNRVLMTTRQNNVAKSCNDKPHDLKFLTENESWELLEKRVFHKEKCPFELELPGKSIAKKCRGLPLAIVVIAGALIGKGKTTREWELVADSVGEHLINRDPENCKKLVQMSYDRLPYDLKACFLYCGAFPGGSEISAQKLICLWIAEGFIQYQGPLTLEDIAEDHLNDLVNRNLVMVMKRSSSGQIKTCRVHDMLHEFCRHEAMME	Solanales	Nicotiana benthamiana
NbNRC2a	NbNRC2a	NRC-H	MANVAVEFLVQNLMQLLRDNAELIVGVKDSAESLLQDLNDFNAFLKQTAKSRTENDVHKELVKKIKTVVNSAEDAIDKFVIEAKLHKDKGVGRFVDVKHYKRVYDVAGEIKTIRDKVKEIRLNNALDLQALQDEDQSAKGVQERKPPVVEEDDVVGFEEEADKVINRLLGGSSGLEVVPVVGMPGLGKTTLANKIYKHPDIGYQFFTRIWVYVSQSYRRRELFLNIISKFTRNTKQYHDMCEEDLADEIEDFLGKGGKYLIVLDDVWSPDAWERIRIAFPNNNKSNRILLTTRDSKVAKQCKQCIGIPHDLKFLTEDESWILLEKKVFHKDKCPPELELSGKSIAKKCNGLPLAIVVIAGALIGKGKTSREWKQVDESVGEHLINKDQPENCNKLVQLS…	EDQSAKGVQERKPPVVEEDDVVGFEEEADKVINRLLGGSSGLEVVPVVGMPGLGKTTLANKIYKHPDIGYQFFTRIWVYVSQSYRRRELFLNIISKFTRNTKQYHDMCEEDLADEIEDFLGKGGKYLIVLDDVWSPDAWERIRIAFPNNNKSNRILLTTRDSKVAKQCKQCIGIPHDLKFLTEDESWILLEKKVFHKDKCPPELELSGKSIAKKCNGLPLAIVVIAGALIGKGKTSREWKQVDESVGEHLINKDQPENCNKLVQLSYDRLSYDLKACFLYCGAFPGGFEIPAWKLIRLWIAEGFIQYKGHLSLECKAEDNLNDLINRNLVMVMQRTSDGQIKTCRLHDMLHEFCRQE	Solanales	Nicotiana benthamiana
